# Beyond Plug and Pray: Context Sensitivity and *in silico* Design of Artificial Neomycin Riboswitches

**DOI:** 10.1101/2020.06.18.159046

**Authors:** Christian Günzel, Felix Kühnl, Katharina Arnold, Sven Findeiß, Christina Weinberg, Peter F Stadler, Mario Mörl

**Affiliations:** Institute for Biochemistry, Leipzig University, Brüderstraße 34, D-04103 Leipzig, Germany; Bioinformatics Group, Institute of Computer Science, and Interdisciplinary Center for Bioinformatics, Leipzig University, Härtelstraße 16–18, D-04107 Leipzig, Germany; Max-Planck-Institute for Mathematics in the Sciences, Inselstraße Leipzig, D-04103 Leipzig, Germany; Institute for Theoretical Chemistry, University of Vienna, Währingerstraße 17, A-1090 Wien, Austria; Facultad de Ciencias, Universidad National de Colombia, Sede Bogotá, Colombia; Santa Fe Institute, 1399 Hyde Park Rd., Santa Fe, NM 87501, USA

**Keywords:** riboswitch design, synthetic riboswitch, regulatory RNA, neomycin aptamer, transcription regulation, leader hairpin, decoupling leader, context optimization, N1 aptamer

## Abstract

Gene regulation in prokaryotes often depends on RNA elements such as riboswitches or RNA thermometers located in the 5’ untranslated region of mRNA. Rearrangements of the RNA structure in response, e. g., to the binding of small molecules or ions control translational initiation or premature termination of transcription and thus mRNA expression. Such structural responses are amenable to computational modeling, making it possible to rationally design synthetic riboswitches for a given aptamer. Starting from an artificial aptamer, we construct the first synthetic transcriptional riboswitches that respond to the antibiotic neomycin. We show that the switching behavior *in vivo* critically depends not only on the sequence of the riboswitch itself, but also on its sequence context. We therefore developed *in silico* methods to predict the impact of the context, making it possible to adapt the design and to rescue non-functional riboswitches. We furthermore analyze the influence of 5’ hairpins with varying stability on neomycin riboswitch activity. Our data highlight the limitations of a simple plug-and-play approach in the design of complex genetic circuits and demonstrate that detailed computational models significantly simplify, improve, and automate the design of transcriptional circuits. Our design software is available under a free license on Github.^1^
