## Supplementary material for "Beyond Plug and Pray: Context Sensitivity and *in silico* Design of Artificial Neomycin Riboswitches": Sequence data for all constructs

### Sheet: Tabelle1
External_name	Internal_ID	Internal_name	Plasmid	5'-	Promotor	Leader		AUR	Riboswitch	TDR		RBS	Reporter	- 3'
							decoupling_sequence
Pos	R326	Ts-U8SDPos	pRSF1030Tp		ara-Promotor	A				TTTTTTTT	GAATTCACTGCAGA	AGGAGATATACCC	eGFP
LH1-Pos	R323	L-U8SDPos	pRSF1030Tp		ara-Promotor	ACCCGTTTTTTTGGGCTAGC	TCAAGAAGACGTGGT			TTTTTTTT	GAATTCACTGCAGA	AGGAGATATACCC	eGFP
LM1-Pos	R410	LM1-U8SDPos	pRSF1030Tp		ara-Promotor	ACCCGTTTTTTTGGGCTAGC	TCAAGAACTCGTGGT			TTTTTTTT	GAATTCACTGCAGA	AGGAGATATACCC	eGFP
LM2-Pos	R411	LM2-U8SDPos	pRSF1030Tp		ara-Promotor	ACCCGTTTTTTTGGGCTAGC	GGAAGAAGACGTGGT			TTTTTTTT	GAATTCACTGCAGA	AGGAGATATACCC	eGFP
LM1C-Pos	R412	LM1C-U8SDPos	pRSF1030Tp		ara-Promotor	ACCCGAGTTTTTGGGCTAGC	TCAAGAACTCGTGGT			TTTTTTTT	GAATTCACTGCAGA	AGGAGATATACCC	eGFP
LM2C-Pos	R413	LM2C-U8SDPos	pRSF1030Tp		ara-Promotor	ACCCGTTTTTTTCCGCTAGC	GGAAGAAGACGTGGT			TTTTTTTT	GAATTCACTGCAGA	AGGAGATATACCC	eGFP
LH1-N1M7-A	R311	L-N1M7meA	pRSF1030Tp		ara-Promotor	ACCCGTTTTTTTGGGCTAGC	TCAAGAAGACGTGGT		GACTGCTTGTCCTTTAATGGTCCAGTCCTCCTAGTGGAGGACTGGACCATTATTTTTTTT		GAATTCACTGCAGA	AGGAGATATACCC	eGFP
LH1-N1M7-B	R305	L-N1M7loC	pRSF1030Tp		ara-Promotor	ACCCGTTTTTTTGGGCTAGC	TCAAGAAGACGTGGT		GACTGCTTGTCCTTTAATGGTCCAGTCATTCGTGTTGGTGACTGGACCATTAAAGGTTTTTTTT		GAATTCACTGCAGA	AGGAGATATACCC	eGFP
LH1-N1M7-C	R307	L-N1M7shB	pRSF1030Tp		ara-Promotor	ACCCGTTTTTTTGGGCTAGC	TCAAGAAGACGTGGT		GACTGCTTGTCCTTTAATGGTCCAGTCAAATTTTGTTTGACTGGACCATTTTTTTTTT		GAATTCACTGCAGA	AGGAGATATACCC	eGFP
LH1-N1M7-D	R306	L-N1M7meB	pRSF1030Tp		ara-Promotor	ACCCGTTTTTTTGGGCTAGC	TCAAGAAGACGTGGT		GACTGCTTGTCCTTTAATGGTCCAGTCGAAATCTCGACTGGACCATTATTTTTTTT		GAATTCACTGCAGA	AGGAGATATACCC	eGFP
oL-N1M7-D	R315	N1M7meB	pRSF1030Tp		ara-Promotor	ACCCGTTTTTTTGGGCTAGC			GACTGCTTGTCCTTTAATGGTCCAGTCGAAATCTCGACTGGACCATTATTTTTTTT		GAATTCACTGCAGA	AGGAGATATACCC	eGFP
LH1-oL-N1M7-D	R381	L-Lpl-N1M7meB	pRSF1030Tp		ara-Promotor	ACCCGTTTTTTTGGGCTAGC	TCAAGAAGACGTGGT	ACCCGTTTTTTTGGGCTAGC	GACTGCTTGTCCTTTAATGGTCCAGTCGAAATCTCGACTGGACCATTATTTTTTTT		GAATTCACTGCAGA	AGGAGATATACCC	eGFP
N1M7-D	R325	TS-N1M7meB	pRSF1030Tp		ara-Promotor	A			GACTGCTTGTCCTTTAATGGTCCAGTCGAAATCTCGACTGGACCATTATTTTTTTT		GAATTCACTGCAGA	AGGAGATATACCC	eGFP
LH1-Term-N1M7-D	R364	L-Term-N1M7meB	pRSF1030Tp		ara-Promotor	ACCCGTTTTTTTGGGCTAGC	TCAAGAAGACGTGGT		TAATGGTCCAGTCGAAATCTCGACTGGACCATTATTTTTTTT		GAATTCACTGCAGA	AGGAGATATACCC	eGFP
LH2-N1M7-D	R371	L2-N1M7meB	pRSF1030Tp		ara-Promotor	TGACGTCTCTAAGAGACGTCAA			GACTGCTTGTCCTTTAATGGTCCAGTCGAAATCTCGACTGGACCATTATTTTTTTT		GAATTCACTGCAGA	AGGAGATATACCC	eGFP
LH2-oL-N1M7-D	R372	L2-Lpl-N1M7meB	pRSF1030Tp		ara-Promotor	TGACGTCTCTAAGAGACGTCAA		ACCCGTTTTTTTGGGCTAGC	GACTGCTTGTCCTTTAATGGTCCAGTCGAAATCTCGACTGGACCATTATTTTTTTT		GAATTCACTGCAGA	AGGAGATATACCC	eGFP
U1-N1M7-D	R367	LshuA-N1M7meB	pRSF1030Tp		ara-Promotor	AAAAATAACACA			GACTGCTTGTCCTTTAATGGTCCAGTCGAAATCTCGACTGGACCATTATTTTTTTT		GAATTCACTGCAGA	AGGAGATATACCC	eGFP
U2-N1M7-D	R368	LshuC-N1M7meB	pRSF1030Tp		ara-Promotor	AAAATATACTCACA			GACTGCTTGTCCTTTAATGGTCCAGTCGAAATCTCGACTGGACCATTATTTTTTTT		GAATTCACTGCAGA	AGGAGATATACCC	eGFP
LH1-U1-N1M7-D	R369	L-LshuA-N1M7meB	pRSF1030Tp		ara-Promotor	ACCCGTTTTTTTGGGCTAGC	TCAAGAAGACGTGGT	AAAAATAACACA	GACTGCTTGTCCTTTAATGGTCCAGTCGAAATCTCGACTGGACCATTATTTTTTTT		GAATTCACTGCAGA	AGGAGATATACCC	eGFP
LH1-U1-N1M7-D	R382	L-LshuC-N1M7meB	pRSF1030Tp		ara-Promotor	ACCCGTTTTTTTGGGCTAGC	TCAAGAAGACGTGGT	AAAATATACTCACA	GACTGCTTGTCCTTTAATGGTCCAGTCGAAATCTCGACTGGACCATTATTTTTTTT		GAATTCACTGCAGA	AGGAGATATACCC	eGFP
LM1-N1M7meB	R399	LM1-N1M7meB	pRSF1030Tp		ara-Promotor	ACCCGTTTTTTTGGGCTAGC	TCAAGAACTCGTGGT		GACTGCTTGTCCTTTAATGGTCCAGTCGAAATCTCGACTGGACCATTATTTTTTTT		GAATTCACTGCAGA	AGGAGATATACCC	eGFP
LM2-N1M7meB	R400	LM2-N1M7meB	pRSF1030Tp		ara-Promotor	ACCCGTTTTTTTGGGCTAGC	GGAAGAAGACGTGGT		GACTGCTTGTCCTTTAATGGTCCAGTCGAAATCTCGACTGGACCATTATTTTTTTT		GAATTCACTGCAGA	AGGAGATATACCC	eGFP
LM1C-N1M7meB	R408	LM1C-N1M7meB	pRSF1030Tp		ara-Promotor	ACCCGAGTTTTTGGGCTAGC	TCAAGAACTCGTGGT		GACTGCTTGTCCTTTAATGGTCCAGTCGAAATCTCGACTGGACCATTATTTTTTTT		GAATTCACTGCAGA	AGGAGATATACCC	eGFP
LM2C-N1M7meB	R407	LM2C-N1M7meB	pRSF1030Tp		ara-Promotor	ACCCGTTTTTTTCCGCTAGC	GGAAGAAGACGTGGT		GACTGCTTGTCCTTTAATGGTCCAGTCGAAATCTCGACTGGACCATTATTTTTTTT		GAATTCACTGCAGA	AGGAGATATACCC	eGFP
LM3-N1M7-D	R406	LM3-N1M7meB	pRSF1030Tp		ara-Promotor	TGACGTCTCTAAGAGAGCTCAA			GACTGCTTGTCCTTTAATGGTCCAGTCGAAATCTCGACTGGACCATTATTTTTTTT		GAATTCACTGCAGA	AGGAGATATACCC	eGFP
LM3C-N1M7-D	R409	LM3C-N1M7meB	pRSF1030Tp		ara-Promotor	TGAGCTCTCTAAGAGAGCTCAA			GACTGCTTGTCCTTTAATGGTCCAGTCGAAATCTCGACTGGACCATTATTTTTTTT		GAATTCACTGCAGA	AGGAGATATACCC	eGFP
LM4-N1M7-D	R443	LM6-N1M7meB	pRSF1030Tp		ara-Promotor	TGACGTCTCTAACTGACGTCAA			GACTGCTTGTCCTTTAATGGTCCAGTCGAAATCTCGACTGGACCATTATTTTTTTT		GAATTCACTGCAGA	AGGAGATATACCC	eGFP
LM5-N1M7-D	R444	LM7-N1M7meB	pRSF1030Tp		ara-Promotor	TGACGTCTCTAACTCACGTCAA			GACTGCTTGTCCTTTAATGGTCCAGTCGAAATCTCGACTGGACCATTATTTTTTTT		GAATTCACTGCAGA	AGGAGATATACCC	eGFP
LH1-N1M7-D_(bgaB)	R374	L-N1M7meB-SAGGA	pRSF1030Tp		ara-Promotor	ACCCGTTTTTTTGGGCTAGC	TCAAGAAGACGTGGT		GACTGCTTGTCCTTTAATGGTCCAGTCGAAATCTCGACTGGACCATTATTTTTTTT			AGGAGGTTAATG	bgaB
Red_letters_denote_mutated_nucleotides
AUR:_aptamer_upstream_region
TDR:_terminator_downstream_region
RBS:_ribosmal_binding_site
