## Supplementary material for "Beyond Plug and Pray: Context Sensitivity and *in silico* Design of Artificial Neomycin Riboswitches": Raw eGFP assay data

### Sheet: Tabelle1
		- neomycin			+ neomycin
		mean	SD	N	mean	SD	N
Figure 4B	Pos	493.319	133.422	6
	LH1-N1M7-A	54.7737	2.96252	3	63.8606	4.60899	3
	LH1-N1M7-B	712.275	100.314	3	812.048	109.734	3
	LH1-N1M7-C	528.675	108.205	3	963.454	83.1871	3
	LH1-N1M7-D	342.284	21.6664	3	899.388	121.327	3
	LH1-Term-N1M7-D	207.537	29.2858	3	207.919	19.4914	3
Figure 5C	Pos	703.897	33.1006	3	676.977	33.915	3
	LH1-Pos	724.839	65.9188	6	779.092	56.1615	6
	N1M7-D	467.181	132.07	3	504.806	101.695	3
	LH1-N1M7-D	214.949	18.2885	3	704.862	24.3893	3
	LH2-N1M7-D	304.372	54.7833	3	739.208	57.9417	3
Figure 6C	Pos	662.93	79.5779	3
	U1-N1M7-D	121.5	4.83988	3	189.217	24.4461	3
	U2-N1M7-D	213.61	25.9217	3	296.017	21.881	3
	LH1-U1-N1M7-D	525.683	153.122	3	880.53	195.61	3
	LH1-U2-N1M7-D	609.89	176.2	3	903.363	185.897	3
Figure 7B	LH1-Pos	691.411	19.9495	3	762.857	55.2091	3
	LH1-N1M7-D	214.949	18.2885	3	704.862	24.3893	3
	LM1-N1M7-D	193.396	4.10457	3	665.741	144.599	3
	LM1C-N1M7-D	275.941	51.9404	3	876.002	171.671	3
	LM2-N1M7-D	82.6148	10.9756	3	229.104	34.6645	3
	LM2C-N1M7-D	244.701	3.76174	3	803.755	248.149	3
Figure 7C	LH1-Pos	758.267	84.3382	3	795.327	63.6125	3
	LM1-Pos	690.957	46.9561	3	707.8	50.3528	3
	LM1C-Pos	855.49	90.9725	3	835.45	76.1107	3
	LM2-Pos	392.54	19.5254	3	403.307	18.4322	3
	LM2C-Pos	800.753	192.706	3	801.903	206.772	3
Figure A.3	LH1-Pos	595.959	134.81	6	638.336	163.032	6
	LH2-N1M7-D	304.37	54.78	3	739.21	57.94	3
	LM3-N1M7-D	574.304	60.1736	3	833.452	116.346	3
	LM3C-N1M7-D	266	46.673	3	759.793	57.2719	3
	LM4-N1M7-D	240.692	57.4729	3	747.312	112.806	3
	LM5-N1M7-D	170.099	18.1644	3	502.811	60.6983	3
Figure A.4	LH1-N1M7-D	321.306	78.8048	7	818.067	161.59	7
	oL-N1M7-D	102.607	16.1459	3	114.327	17.414	3
	LH1-oL-N1M7-D	408.52	25.8787	3	382.047	56.9163	3
	LH2-oL-N1M7-D	218.6	23.8056	3	194.26	27.5429	3
